# Sex differences in bile acid homeostasis and excretion underlie the disparity in liver cancer incidence between males and females

**DOI:** 10.1101/2020.06.25.172635

**Authors:** Megan E. Patton, Sherwin Kelekar, Lauren J. Taylor, Angela E. Dean, Qianying Zuo, Rhishikesh N Thakare, Sung Hwan Lee, Emily Gentry, Morgan Panitchpakdi, Pieter Dorrestein, Yazen Alnouti, Zeynep Madak-Erdogan, Ju-Seog Lee, Milton J. Finegold, Sayeepriyadarshini Anakk

**Author notes:** Department of Chemistry, Virginia Tech, Blacksburg, VA 24061.

## Abstract

Hepatocellular carcinoma (HCC), the most common liver cancer, exhibits a higher incidence in males. Here, we report that mice lacking the bile acid regulators, Farnesoid X Receptor (FXR) and Small Heterodimer Partner (SHP), recapitulate the sex difference in liver cancer risk. Since few therapeutic options are available, we focused on understanding the intrinsic protection afforded to female livers. Transcriptomic analysis in control and FXR and SHP double knockout livers identified female-specific changes in metabolism, including amino acids, lipids, and steroids. We examined if the obtained transcriptomic signatures correlate with the survival outcomes for HCC patients to assess the translational potential of this murine HCC model. Gene signatures that are unique to the knockout females correspond with low-grade tumors and better survival. Ovariectomy blunts the metabolic changes in female livers and promotes tumorigenesis that, intriguingly, coincides with increases in serum bile acid (BA) levels. Despite similar genetics, we found higher serum BA concentrations in males, whereas female knockout mice excreted more BAs. Decreasing enterohepatic BA recirculation using cholestyramine, an FDA-approved resin, dramatically reduced the liver cancer burden in male mice. Overall, we reveal that sex-specific BA metabolism leading to lower circulating BA concentration protects female livers from developing cancer. Thus, targeting BA excretion may be a promising therapeutic strategy against HCC.

**Significance:** We show that female-specific gene profiles identified in *Fxr*^-/-^, *Shp^-/-^* double knockout (DKO) mice correlate with better outcomes for HCC patients and uncover sex differences in circulation and excretion of bile acid. Overall, we demonstrate that increasing (ovariectomy or chemical injury) or decreasing (pharmacologically with FDA-approved resin) serum bile acids, not hepatic bile acids, promoted or alleviated liver cancer burden.
