## Supplemental Table 1 for "Sex differences in bile acid homeostasis and excretion underlie the disparity in liver cancer incidence between males and females"

### Sheet: Table 
	DKO_All	DKO_Male	DKO_Female	DKO_FvsM	DKO_Estrogen	DKO_BA	DKO_Urea
	GSTA1	C730007P19RIK	SULT1E1	A1BG	AHCY	ABCG5	ARG1
	SULT1E1	CYP2A4	GSTA1	XIST	DHCR7	ABCG8	ASL
	MGST2	LCN2	SERPINA3K	FMO3	GLUL	BAAT	ASS1
	LCN2	S100A8	GDPD3	SULT2A1	GNMT	CYP27A1	CPS1
	S100A8	MGST2	MMD2	ACOT3	GPT2	CYP39A1	FH1
	CYP2C55	CYP2B13	CD63	CYP17A1	HAVCR2	CYP46A1	GLS
	CD63	CYP2B9	GSTA2	LOC100041375	PRODH	CYP7A1	GLS2
	GSTA2	GSTA1	LCN2	HAO3	PRODH2	CYP7B1	GLUD1
	GDPD3	CYP2C55	TUBA8	CUX2	ESR1	SLC27A5	NAGS
	GSTM3	MT1	GPNMB	PLA2G4F		SULT2A1	OAT
	SERPINA3K	UBD	LY6D	EG215895		UGT1A1	OTC
	ASNS	SULT1E1	GSTM3	SULT3A1			SLC1A2
	GPNMB	ABCC4	ASNS	BC014805			SLC25A15
	ABCC4	CBR3	PLA2G4F	MMD2
	IGH-VJ558	GSTA2	NTRK2	DCT
	CYP2D12	CD63	LGALS1	ST3GAL6
	MT1	CYP3A11	CYP2C55	MFSD2
	UBD	CYP2D12	SNHG11	HAMP2
	CBR3	GSTM3	IGH-VJ558	CCND1
	TUBA8	ASNS	CSAD	NTRK2
	SNHG11	GDPD3	NUDT18	ELOVL6
	ORM2	GPNMB	HR	C730007P19RIK
	CYP3A11	CYP2A5	ABCC4	SERPINA6
	LGALS1	SDCBP2	CYP2D12	ESR1
	H2-M2	CFD	ORM2	LRTM1
	LY6D	LOC673589	GLDN	SLC16A5
	NUDT18	ORM2	CYP7A1	1810022C23RIK
	RBP1	CYP2B23	SERPINA3H	ZAP70
	COL6A3	LPL	RBP1	PRLR
	SPP1	H2-M2	MMP12	SBK
	MMP12	CYP2B10	H2-M2	ALB
	UAP1L1	SNHG11	CYP8B1	B930075F07
	SERPINA3H	SPP1	COL6A3	9030619P08RIK
	MMD2	COL6A3	WDFY1	ACOT4
	EMP1	SAA1	GSTM2	GLS2
	TPMT	RBP1	HIST1H4H	LOC381222
	WDFY1	SULT2A1	CLSTN3	APOL7A
	SAA1	SLC39A4	UAP1L1	GLUL
	NTRK2	MPEG1	RHBG	ENPEP
	HMGN2	UAP1L1	BC064033	CYP2A4
	CYP2A5	EMP1	FKBP11	ARG1
	GDF15	CLEC7A	CCDC3	TRIB3
	DPT	NDRG1	SPP1	SORT1
	BC064033	HMGN2	CTNNBL1	SCP2
	S100A11	H2-AA	OSR1	UGT2B35
	BHLHB9	MMP12	AI427122	SERPINB6B
	GSTM2	AIM1L	GPX3	CHAC1
	RCAN2	RAET1B	GPRC5B	SERPINA7
	GPX3	SIRPA	GDF15	GSTP1
	LPL	NUDT18	EMP1	CIDEC
	AIM1L	S100A11	ROBO1	SLC17A8
	MPEG1	CD74	RCAN2	NOX4
	SDCBP2	DPT	DSCR1	EG640530
	GPRC5B	H2-AB1	BHLHB9	SDCBP2
	TSPAN8	TUBA8	4933439C20RIK	EG381806
	CCDC3	GIPC2	DPT	MUG1
	TTC39A	APCS	EPHX1	MUG4
	HR	BHLHB9	HMGN2	ALAS2
	SAA2	RCAN2	TTC39A	ASNS
	ANXA2	WDFY1	F830002E14RIK	CIB3
	DKK3	H2-EB1	SAA2	CYP2C55
	CTSE	ESM1	COL3A1	C8A
	ROBO1	HEXB	SYNPO	SCARA5
	CYP7A1	LOC381687	S100A11	CML4
	PRSS8	TMPRSS2	GAS2L3	CBR3
	OSR1	RRAGD	DKK3	CYP2B13
	HIST1H4H	SPINK3	ANXA2	OCIAD2
	CXCL1	GPX3	PLK3	RDH9
	CLEC7A	C330008K14RIK	EDNRB	MUG2
	MID1	BC064033	KCTD17	CFD
	C330008K14RIK	MID1	HIST1H4A	EIF2S3Y
	MTMR11	AU040829	9130409I23RIK	CYP2D9
	COL3A1	HSD17B6	SERPINH1	CYP4A12A
	GLDN	PRSS8	AIM1L
	CCDC80	LOC641240	TMEM97
	KCTD17	DKK3	1810023F06RIK
	APCS	2210013O21RIK	LYVE1
	GIPC2	CCDC80	ACTA2
	ESM1	CSTB	SERPINA6
	GAS2L3	DM15	MTMR11
	TMPRSS2	TTC39A	SAE1
	GTL2	PYGB	APRT
	AU040829	MTMR11	TGFBR2
	4933439C20RIK	BCL2A1D	TGM2
	1810023F06RIK	GPRC5B	ANXA5
	CSTB	TIMP2	FAM102A
	TGM2	5330417C22RIK	SCAMP5
	CHI3L1	CASP1	TUFT1
	RAET1B	PDZRN3	HIST1H2AO
	SAE1	TSPAN8	HIST1H2AH
	SYNPO	TMEM176A	CCDC80
	SIRPA	KLF6	CAP1
	EDNRB	CCDC3	MID1
	ATP10D	IFI27	TMEM43
	CTGF	CXCL1	C330008K14RIK
	CTNNBL1	AI851790	4930572J05RIK
	2210013O21RIK	LY6D	MPEG1
	TIMP2	ROBO1	HIST1H4J
	AI427122	PLA2G12A	SORT1
	TMEM43	LGALS3	1200016E24RIK
	LUM	PRELID2	TUBB6
	LOXL1	SERPINB6A	COLEC10
	RHBG	TIMP1	ARL5A
	MLKL	MS4A7	TCEA3
	BICC1	MLKL	FCNA
	LOC381687	ATP10D	RNF144A
	CAP1	MFGE8	AK2
	EPHX1	TGM2	BDH2
	NUPR1	LOXL1	GLS2
	MMP2	B930041F14RIK	1600002H07RIK
	PYGB	EVC	NISCH
	TMEM176A	LAPTM5	AADAC
	H2-AA	SCARA3	AMDHD1
	EVC	KCTD17	ABCA8A
	CD74	BICC1	CADPS2
	PRELID2	NDRL	RFX4
	5330417C22RIK	1700047I17RIK1	GDF2
	H2-EB1	SAE1	SULT1D1
	COL1A2	NUPR1	CTSA
	CYP8B1	VCAM1	RARRES2
	PLA2G12A	CYGB	LOC384415
	APRT	OSR1	H2-Q8
	FKBP11	AXL	ENPP6
	TIMP1	LYZ	EG630499
	H2-AB1	9330129D05RIK	PSMB5
	RRAGD	MFSD7C	MUG4
	SERPINB6A	OLFML3	SDS
	SORT1	1810023F06RIK	SLC17A2
	KLF6	LOC100047419	EG640530
	9330129D05RIK	TMEM43	ETNK2
	SRXN1	LYZS	DDAH1
	CYGB	MMP2	SFRS5
	BCL2A1D	FGL2	AGXT2L1
	HEXA	LY6A	EG13909
	TMEM97	CCDC120	1810046K07RIK
	1500017E21RIK	GAS2L3	CML1
	NPR2	TMSB10	CCL27
	CEBPE	CAP1	CTSC
	EG434674	NEDD9	CYP2B23
	A630082K20RIK	LBH	2200001I15RIK
	SLC25A30	CD14	1190007I07RIK
	COLEC10	HIST1H4H	D1ERTD471E
	GDF2	RGS10	PLEKHB1
	AK3L1	SCOTIN	MUP3
	0610012D14RIK	COL4A1	OTTMUSG00000000231
	SLC25A25	TIMP3	SUCNR1
	RARRES2	LUM	RBBP4
	ELOVL2	HEXA	CYP2F2
	SFRS5	LOC641366	NUDT6
	LARP2	TAGLN2	LRIT1
	AADAC	TRIB3	6430706D22RIK
	4432416J03RIK	BCL2A1B	NDRG2
	CADPS2	FAM129B	MUG-PS1
	SDS	TREM2	ZBTB8OS
	PCK1	2310014H01RIK	2810410P22RIK
	H2-Q8	FUNDC1	BCL7C
	AATK	PDGFRA	FOXQ1
	AMDHD1	CKB	ABCB11
	ETNK2	AKR1B3	SUPT16H
	CCL27	EDNRB	IGFBP2
	MUG-PS1	CYTH4	MUP5
	AK2	TMSB4X	1110020G09RIK
	ARL5A	COTL1	HAL
	1190007I07RIK	4933439C20RIK	2810007J24RIK
	LRIT1	LYZ2	MUG2
	GLS2	SORT1	NR1H4
	PLEKHB1	PROS1
	SLC17A2	0610007N19RIK
	CYP2F2	SYNPO
	ADH7	TNFSF12-TNFSF13
	PSMB5	C1QB
	CML1	TPM1
	1600002H07RIK	MT2
	APOC2	4930570C03RIK
	DCT	KRT8
	PRKAG2	THBS2
	EG13909	TGFBI
	6430706D22RIK	BC048546
	RBBP4	B230312L03RIK
	AGXT2L1	TLR2
	ZBTB8OS	RAET1C
	IGFBP2	ELF3
	NDRG2	2310043N10RIK
	NUDT6	CTSS
	SUCNR1	ABCC3
	2200001I15RIK	TMEM51
	BCL7C	CYP7A1
	2810410P22RIK	TCTEX1D2
	1110020G09RIK	1110057K04RIK
	FOXQ1	SC5D
	SUPT16H	CAV1
	ABCB11	AACS
	MFSD2	NOX4
	2810007J24RIK	RARRES2
	HAL	GDF2
	MUG2	6720456H20RIK
	CCRN4L	AMY2
	NR1H4	1700123O20RIK
		MUG2
		SCP2
		XKR8
		HOMER2
		COLEC10
		LRIT1
		SDS
		AK3L1
		IL1RAP
		AADAC
		MCM10
		3110049J23RIK
		CADPS2
		LARP2
		PNPLA7
		ETNK2
		H2-Q8
		PLEKHB1
		1190007I07RIK
		HSPB1
		NPR2
		CYP2F2
		SERPINE2
		ADH4
		ELOVL2
		HES6
		0610012D14RIK
		CEBPE
		2610305D13RIK
		AMDHD1
		EG434674
		IGFBP2
		C730048C13RIK
		ERO1LB
		RDH20
		SRD5A1
		CCBL2
		AK2
		SLC17A2
		PRKAG2
		ARL5A
		GLS2
		CML1
		6430706D22RIK
		PCK1
		4432416J03RIK
		PSMB5
		ZBTB8OS
		LOC669658
		1110020G09RIK
		NDRG2
		LOC673607
		RBBP4
		BCL7C
		GPC1
		NUDT6
		1600002H07RIK
		APOC2
		SUPT16H
		CYP7B1
		EG241041
		SUCNR1
		DCT
		AGXT2L1
		2810410P22RIK
		FOXQ1
		AATK
		ABCB11
		HAL
		2200001I15RIK
		THRSP
		OLIG1
		CCRN4L
		MFSD2
		SERPINA12
		ELOVL3
		NR1H4
